# Spatial organization of the mouse retina at single cell resolution

**DOI:** 10.1101/2022.12.04.518972

**Authors:** Jongsu Choi, Jin Li, Salma Ferdous, Qingnan Liang, Jeffrey R. Moffitt, Rui Chen

## Abstract

The visual signal processing in the retina requires the precise organization of diverse neuronal types working in concert. We performed spatial transcriptomic profiling of over 100,000 cells from the mouse retina, uncovering the spatial distribution of all major retina cell types with over 100 cell subtypes. Our data revealed that the retina is organized in a laminar structure at the major cell type and subgroup level, both of which has strong correlation with the birth order of the cell. In contrast, overall random dispersion of cells within sub-laminar layers indicates that retinal mosaics are driven by dendritic field patterning rather than neuron soma placement. Through the integration of single cell transcriptomic and spatial data, we have generated the first comprehensive spatial single cell reference atlas of the mouse retina, a resource to the community and an essential step toward gaining a comprehensive understanding of the mechanism of retinal function.

**Graphical Abstract:** 
