## Supplemental Table 1 for "Spatial organization of the mouse retina at single cell resolution"

### Sheet: Sheet1
Gene	cell_type
Cngb1	Rod
Pde6a	Rod
Reep6	Rod
Nt5e	Rod
Susd3	Rod
Kcne2	Cone
Adrb1	Cone
Cngb3	Cone
Pde6c	Cone
Casp7	Cone
Id3	MG
Kdr	MG
Vim	MG
Rdh10	MG
Kcnj10	MG
Onecut2	HC
Onecut1	HC
Lhx1	HC
Lima1	HC
Adra2a	HC
Otx2	pan-BC
Vsx2	pan-BC
Grm6	pan-BC
Isl1	pan-BC
Grik1	pan-BC
Crx	pan-BC
Vsx1	pan-BC
Pcdh17	BC1A
Mylk	BC1A
Tacr3	BC1A
Pcdh10	BC1B
Nxph1	BC1B
Wls	BC1B
Ncam2	BC1B
Ebf1	BC2
Pde1a	BC2
Syt2	BC2
Chrnb3	BC2
Erbb4	BC3A
Irx5	BC3A
Chrna6	BC3A
Irx6	BC3A
Gng2	BC3B
Slc16a7	BC3B
Lrrtm3	BC3B
Cacna2d2	BC3B
Col11a1	BC4
Calml4	BC4
Fam19a4	BC4
Nxph4	BC4
Sox6	BC5A
Ptprt	BC5A
pla2g7	BC5A
Chrm2	BC5B
Ddit4l	BC5B
Gas1	BC5B
Nwd2	BC5B
Areg	BC5C
Slitrk5	BC5C
Msrb2	BC5C
Pcdh8	BC5C
Lrrtm1	BC5D
Cplx2	BC5D
Irx3	BC5D
Kirrel3	BC5D
Spock3	BC6
Cdc25c	BC6
Reln	BC6
Igfn1	BC7
Rgs3	BC7
Kcnab1	BC7
Sox5	BC7
Cpne9	BC8/9
Serpini1	BC8/9
Plcb1	BC8/9
Spon1	BC8/9
Prkca	RBC
Strip2	RBC
Tpbg	RBC
Vstm2b	RBC
Pax6	pan-AC
Slc32a1	pan-AC
Tfap2a	pan-AC
Gad2	pan-AC
Slc6a9	pan-AC
Slc6a1	pan-AC
Ptn	AC1
Bhlhe22	AC1
Crybb3	AC2
Maf	AC2
Mmp9	AC2
Gjd2	AC3
Drd2	AC3
Prom1	AC4
Igf1	AC4
Cbfa2t3	AC5
Pantr1	AC5
Crot	AC5
Nefh	AC6
Olfm3	AC6
Tmem114	AC7
Arap2	AC7
Tfap2e	AC8
Ntrk1	AC8
Trhde	AC9
Shisa9	AC9
Cntn6	AC10
Nckap5	AC10
Slc35d3	AC11
Syt10	AC11
Fgf18	AC12
Aqp6	AC12
Slc17a8	AC13
Gulo	AC14
Igfbp5	AC14
Vmn2r122	AC15
Wnt5a	AC15
Rnf152	AC16
Drd4	AC16
Gng7	AC17
Slc18a3	AC17
Cpne4	AC18
Mfap5	AC18
Nxph2	AC19
Gdf3	AC19
Sema3a	AC20
Rxfp3	AC20
Elavl2	AC21
C1ql3	AC21
Cbln4	AC22
Plscr1	AC22
Rasgrp1	AC23
Pdgfra	AC23
Neurod6	AC24
Col27a1	AC24
Crym	AC25
Lect1	AC25
Abi3bp	AC26
Fam46a	AC26
Igsf3	AC27
Rab3b	AC27
Nfib	AC28
Ctsh	AC28
Glra1	AC29
Nell1	AC29
Lgr5	AC30
Klc3	AC30
Chrdl1	AC31
Fgf7	AC31
Ramp3	AC32
Rspo4	AC32
Robo3	AC33
Frzb	AC33
Tpm2	AC34
Bmp3	AC34
Sgcz	AC35
Endou	AC35
Kctd12	AC36
Hmcn1	AC36
Crh	AC37
Pthlh	AC37
Bcl11b	AC38
Kcnd2	AC38
Mef2c	AC39
Akap12	AC39
Gch1	AC40
Drd5	AC40
Pou3f1	AC41
Inadl	AC41
Etv1	AC42
Mlip	AC42
Tbx2	AC43
Pcdh18	AC43
Fst	AC44
Ptk2b	AC44
Otor	AC45
Chl1	AC45
Nefm	AC46
Slc4a4	AC46
Slc38a5	AC47
Fezf2	AC47
Adra1b	AC48
Eomes	AC48
Sh3bp5	AC49
Postn	AC49
Ldb2	AC50
Gm12371	AC50
Bmp2	AC51
Cpne7	AC51
Ptx3	AC52
Nos1	AC52
Ngf	AC53
Pcsk9	AC53
Tmem163	AC54
Arpp21	AC54
Mafb	AC55
Spp1	AC55
Lrtm1	AC56
Slc17a7	AC56
Tmeff2	AC57
Kcnk15	AC57
Apela	AC58
Antxr2	AC58
Penk	AC59
Pdyn	AC59
Tnfsf8	AC60
Ccdc109b	AC60
Epha3	AC61
Cdh20	AC61
Pappa2	AC62
Cpm	AC62
Crip2	AC63
Lmo3	AC63
Slc17a6	pan-RGC
Rbpms	pan-RGC
Pou4f2	pan-RGC
Serpine2	1_W3D1.1
Amigo2	1_W3D1.1
Lypd1	2_W3D1.2
Foxp2	3_FminiON
Irx4	3_FminiON
Gpr83	4_FminiOFF
Tbr1	5_J-RGC
Pcdh20	5_J-RGC
Zic1	6_W3B
Tbx20	7_Novel
Tagln2	7_Novel
Prkcq	8_Novel
Tac1	8_Novel
Slc7a11	9_Tbr1_Novel
Plpp4	9_Tbr1_Novel
Whrn	10_Novel
Serpinb1b	11_Novel
Cacna1e	11_Novel
Mmp17	12_ooDS_NT
Trhr	12_ooDS_NT
Runx1	13_Novel
Vit	14_ooDS_Cck
Meis2	15_Novel
Tfap2d	16_ooDS_DV
Col25a1	16_ooDS_DV
Gabrg1	17_Tbr1_S2
4833423E24Rik	18_Novel
Lmo2	18_Novel
Prdm8	19_Novel
Kctd4	19_Novel
Prlr	20_Novel
Anxa3	20_Novel
Calca	21_Tbr1_S2
Gpc5	22_M5
Cdhr1	22_M5
Prokr1	23_W3D2
Ttn	23_W3D2
Cxcl13	25_Novel
Necab1	26_Novel
Prkcg	27_Novel
Sfrp2	27_Novel
Gpr101	28_FmidiOFF
Cdk15	28_FmidiOFF
Stxbp6	29_Novel
Ppp1r1c	30_Novel
Ifitm10	31_M2
Igfbp2	31_M2
Gas7	32_F_Novel
Kcna5	32_F_Novel
Adcyap1	33_M1
Opn4	33_M1
Hapln1	34_Novel
Igfbp4	35_Novel
Cbln2	36_Novel
Coch	36_Novel
Ceacam10	37_Novel
Rarres1	38_FmidiON
Amhr2	38_FmidiON
Neurod2	39_Novel
S100b	39_Novel
Cd24a	40_M1dup
Vamp5	40_M1dup
Ngfr	41_AlphaONT
Kit	41_AlphaONT
Scn4b	42_AlphaOFFS
Fes	42_AlphaOFFS
Il1rapl2	43_AlphaONS
Tnni3	43_AlphaONS
Fxyd6	44_Novel
Kcnip2	45_AlphaOFFT
Hpse	45_AlphaOFFT
Tulp1	TF
Neurod1	TF
Thrb	TF
Lyar	TF
Nrl	TF
Nr2e3	TF
Ybx3	TF
Casz1	TF
Tax1bp1	TF
Rora	TF
Jun	TF
Hes1	TF
Fos	TF
Egr1	TF
Junb	TF
Zfp36l1	TF
Tsc22d4	TF
Id2	TF
Sox2	TF
Hopx	TF
Sox9	TF
Fosb	TF
Lhx2	TF
Rax	TF
Nr2e1	TF
Hes5	TF
Tox3	TF
Sox8	TF
Jund	TF
Creb3l2	TF
Tox2	TF
Tfap2b	TF
Nhlh2	TF
Myt1l	TF
Zfhx3	TF
Nr4a2	TF
Zeb2	TF
Tcf4	TF
Nfia	TF
Six6	TF
Tshz2	TF
Lhx9	TF
Pbx1	TF
Pou6f2	TF
Prox1	TF
Bcl11a	TF
Neurod4	TF
Peg3	TF
Tshz1	TF
Esrrg	TF
Id4	TF
Nr2f1	TF
Nr2f2	TF
Sox4	TF
Tbx3	TF
Zfp503	TF
Lhx4	TF
Zfhx4	TF
Dach1	TF
Hlf	TF
Lhx3	TF
St18	TF
Zbtb38	TF
Camta1	TF
Nfix	TF
Ebf3	TF
Pou4f3	TF
Satb1	TF
Nfe2l1	TF
Scrt1	TF
Isl2	TF
Pura	TF
Dmrtb1	TF
Foxp1	TF
Purb	TF
Barhl2	TF
Bhlhe40	TF
Dbp	TF
Klf13	TF
Onecut3	TF
Tsc22d3	TF
